# The Impact of Antimalarial Resistance on the Genetic Structure of *Plasmodium falciparum* in the DRC

**DOI:** 10.1101/656561

**Authors:** Robert Verity, Ozkan Aydemir, Nicholas F. Brazeau, Oliver J. Watson, Nicholas J. Hathaway, Melchior Kashamuka Mwandagalirwa, Patrick W. Marsh, Kyaw Thwai, Travis Fulton, Madeline Denton, Andrew P. Morgan, Jonathan B. Parr, Patrick K. Tumwebaze, Melissa Conrad, Philip J. Rosenthal, Deus S. Ishengoma, Jeremiah Ngondi, Julie Gutman, Modest Mulenga, Douglas E. Norris, William J. Moss, Benedicta A Mensah, James L Myers-Hansen, Anita Ghansah, Antoinette K Tshefu, Azra C. Ghani, Steven R. Meshnick, Jeffrey A. Bailey, Jonathan J. Juliano

**Affiliations:** Medical Research Council Centre for Global Infectious Disease Analysis, Department of Infectious Disease Epidemiology, Imperial College London, UK; Department of Pathology and Laboratory Medicine, Brown University, Providence, RI, USA; Department of Epidemiology, Gillings School of Global Public Health, University of North Carolina, Chapel Hill, USA; Program in Bioinformatics and Integrative Biology, University of Massachusetts, Worcester, MA, USA; Kinshasa School of Public Health, Hôpital Général Provincial de Référence de Kinshasa, Kinshasa, Democratic Republic of Congo; Division of Infectious Diseases, Department of Medicine, School of Medicine, University of North Carolina at Chapel Hill, Chapel Hill, NC, USA; Infectious Disease Research Collaboration, Kampala, Uganda; Department of Medicine, University of California-San Francisco, San Francisco, CA, USA; National Institute for Medical Research, Tanga, Tanzania; RTI International, Dar es Salaam, Tanzania; Malaria Branch, Center for Global Health, Centers for Disease Control, Atlanta, GA, USA; Tropical Disease Research Centre, Ndola, Zambia; Department of Molecular Microbiology and Immunology, Johns Hopkins Bloomberg School of Public Health, Baltimore, MD, USA; Department of Epidemiology, Johns Hopkins Bloomberg School of Public Health, Baltimore, MD, USA; Noguchi Memorial Institute of Medical Research, University of Ghana, Accra, Ghana; Curriculum in Genetics and Molecular Biology, School of Medicine, University of North Carolina at Chapel Hill, Chapel Hill, NC, USA

**Author notes:** Co-first authors (Robert Verity, Ozkan Aydemir, Nicholas F. Brazeau). Co-last authors (Jeffrey A. Bailey, Jonathan J. Juliano).

## Abstract

The Democratic Republic of the Congo (DRC) harbors 11% of global malaria cases, yet little is known about the spatial and genetic structure of the parasite population in that country. We sequenced 2537 *Plasmodium falciparum* infections, including a nationally representative population sample from DRC and samples from surrounding countries, using molecular inversion probes - a novel high-throughput genotyping tool. We identified an east-west divide in haplotypes known to confer resistance to chloroquine and sulfadoxine-pyrimethamine. Furthermore, we identified highly related parasites over large geographic distances, indicative of gene flow and migration. Our results were consistent with a background of isolation by distance combined with the effects of selection for antimalarial drug resistance. This study provides a high-resolution view of parasite genetic structure across a large country in Africa and provides a baseline to study how implementation programs may impact parasite populations.
