## Supplemental Table 1 for "The Impact of Antimalarial Resistance on the Genetic Structure of *Plasmodium falciparum* in the DRC"

### Sheet: Sheet1
Sample	Run Accession	Country
PC0001-C	ERR012650	KENYA
PC0001-C	ERR012727	KENYA
PC0001-C	ERR012765	KENYA
PC0001-C	ERR012861	KENYA
PC0003-01	ERR012287	KENYA
PC0003-01	ERR012437	KENYA
PC0004-01	ERR012380	KENYA
PC0004-01	ERR012509	KENYA
PC0004-01	ERR012226	KENYA
PC0005-Cx	ERR199976	KENYA
PC0007-C	ERR012228	KENYA
PC0007-C	ERR012237	KENYA
PC0007-C	ERR012277	KENYA
PC0008-01	ERR012448	KENYA
PC0008-01	ERR012469	KENYA
PC0009-C	ERR012409	KENYA
PC0011-C	ERR012446	KENYA
PC0011-C	ERR012475	KENYA
PC0011-C	ERR012330	KENYA
PC0012-C	ERR012260	KENYA
PC0012-C	ERR012368	KENYA
PC0012-C	ERR012311	KENYA
PC0013-C	ERR012274	KENYA
PC0013-C	ERR012346	KENYA
PC0013-C	ERR012493	KENYA
PC0019-C	ERR012227	KENYA
PC0020-C	ERR012462	KENYA
PC0023-C	ERR012317	KENYA
PC0026-C	ERR012519	KENYA
PC0030-C	ERR012762	KENYA
PC0031-C	ERR012425	KENYA
PC0032-C	ERR012494	KENYA
PC0033-C	ERR012304	KENYA
PC0044-C	ERR029094	KENYA
PC0046-C	ERR029095	KENYA
PC0047-C	ERR012481	KENYA
PC0051-C	ERR012456	KENYA
PC0051-C	ERR012489	KENYA
PC0053-C	ERR126559	KENYA
PC0054-C	ERR029083	KENYA
PC0056-C	ERR029084	KENYA
PC0057-C	ERR029085	KENYA
PC0058-C	ERR012232	KENYA
PC0059-C	ERR029086	KENYA
PC0061-C	ERR029087	KENYA
PC0063-C	ERR012478	KENYA
PC0063-C	ERR012752	KENYA
PC0064-C	ERR012428	KENYA
PC0065-C	ERR012421	KENYA
PC0066-C	ERR223047	KENYA
PC0067-C	ERR223039	KENYA
PC0068-C	ERR012381	KENYA
PC0068-C	ERR012518	KENYA
PC0069-C	ERR029413	KENYA
PC0070-C	ERR205934	KENYA
PC0071-C	ERR205935	KENYA
PC0073-C	ERR029414	KENYA
PC0074-C	ERR029411	KENYA
PC0075-C	ERR029412	KENYA
PC0077-C	ERR029088	KENYA
PC0078-C	ERR029089	KENYA
PC0079-C	ERR029104	KENYA
PC0085-C	ERR205956	KENYA
PC0097-C	ERR205958	KENYA
PC0103-C	ERR205959	KENYA
PC0104-C	ERR205951	KENYA
PC0107-C	ERR205952	KENYA
PC0113-C	ERR205953	KENYA
PC0118-C	ERR205954	KENYA
PC0122-C	ERR205955	KENYA
PE0002-CW	ERR018913	TANZANIA
PE0009-C	ERR018912	TANZANIA
PE0010-C	ERR018914	TANZANIA
PE0011-C	ERR018915	TANZANIA
PE0012-C	ERR018916	TANZANIA
PE0013-C	ERR022906	TANZANIA
PE0016-C	ERR022861	TANZANIA
PE0017-C	ERR022919	TANZANIA
PE0018-C	ERR027092	TANZANIA
PE0019-C	ERR022907	TANZANIA
PE0020-C	ERR022920	TANZANIA
PE0021-C	ERR022908	TANZANIA
PE0022-C	ERR022531	TANZANIA
PE0023-C	ERR027093	TANZANIA
PE0024-C	ERR022909	TANZANIA
PE0025-C	ERR027094	TANZANIA
PE0027-C	ERR171646	TANZANIA
PE0028-C	ERR171647	TANZANIA
PE0030-C	ERR171649	TANZANIA
PE0087-C	ERR405240	TANZANIA
PE0088-C	ERR405242	TANZANIA
PE0089-C	ERR405243	TANZANIA
PE0090-C	ERR405245	TANZANIA
PE0091-C	ERR405248	TANZANIA
PE0092-C	ERR490334	TANZANIA
PE0093-C	ERR490338	TANZANIA
PE0096-C	ERR405237	TANZANIA
PE0098-C	ERR405239	TANZANIA
PE0102-C	ERR405246	TANZANIA
PE0103-C	ERR405249	TANZANIA
PE0105-C	ERR405252	TANZANIA
PE0108-C	ERR490339	TANZANIA
PE0109-C	ERR405238	TANZANIA
PE0111-C	ERR405241	TANZANIA
PE0113-C	ERR405244	TANZANIA
PE0114-C	ERR405247	TANZANIA
PE0115-C	ERR405250	TANZANIA
PE0116-C	ERR405251	TANZANIA
PE0121-C	ERR439519	TANZANIA
PE0122-C	ERR439522	TANZANIA
PE0123-C	ERR439525	TANZANIA
PE0124-C	ERR439528	TANZANIA
PE0125-C	ERR439531	TANZANIA
PE0126-C	ERR449895	TANZANIA
PE0127-C	ERR449897	TANZANIA
PE0128-C	ERR449899	TANZANIA
PE0129-C	ERR449901	TANZANIA
PE0130-C	ERR449903	TANZANIA
PE0131-C	ERR449905	TANZANIA
PE0132-C	ERR449907	TANZANIA
PE0133-C	ERR439520	TANZANIA
PE0134-C	ERR439523	TANZANIA
PE0135-C	ERR439526	TANZANIA
PE0136-C	ERR439529	TANZANIA
PE0137-C	ERR439532	TANZANIA
PE0138-C	ERR449896	TANZANIA
PE0139-C	ERR449898	TANZANIA
PE0140-C	ERR449900	TANZANIA
PE0141-C	ERR449902	TANZANIA
PE0142-C	ERR449904	TANZANIA
PE0143-C	ERR449906	TANZANIA
PE0144-C	ERR449908	TANZANIA
PE0145-C	ERR439521	TANZANIA
PE0146-C	ERR439524	TANZANIA
PE0147-C	ERR439527	TANZANIA
PE0148-C	ERR439530	TANZANIA
PT0001-CW	ERR042680	MALAWI
PT0002-CW	ERR045656	MALAWI
PT0003-CW	ERR045657	MALAWI
PT0004-CW	ERR045658	MALAWI
PT0005-CW	ERR045659	MALAWI
PT0006-CW	ERR045660	MALAWI
PT0007-CW	ERR045661	MALAWI
PT0008-CW	ERR045662	MALAWI
PT0009-CW	ERR045663	MALAWI
PT0010-CW	ERR045664	MALAWI
PT0012-C	ERR039940	MALAWI
PT0013-CW	ERR045665	MALAWI
PT0014-CW	ERR045666	MALAWI
PT0015-CW	ERR045667	MALAWI
PT0016-CW	ERR042681	MALAWI
PT0017-CW	ERR042682	MALAWI
PT0018-CW	ERR042683	MALAWI
PT0019-CW	ERR042684	MALAWI
PT0020-CW	ERR042685	MALAWI
PT0021-CW	ERR042686	MALAWI
PT0023-CW	ERR042687	MALAWI
PT0027-C	ERR054068	MALAWI
PT0029-C	ERR054069	MALAWI
PT0031-C	ERR054070	MALAWI
PT0032-C	ERR216472	MALAWI
PT0034-C	ERR211564	MALAWI
PT0035-C	ERR054071	MALAWI
PT0038-C	ERR234518	MALAWI
PT0038-Cx	ERR484641	MALAWI
PT0039-C	ERR054072	MALAWI
PT0040-C	ERR054073	MALAWI
PT0041-C	ERR054074	MALAWI
PT0042-C	ERR054075	MALAWI
PT0043-C	ERR211460	MALAWI
PT0044-C	ERR054076	MALAWI
PT0046-C	ERR054077	MALAWI
PT0047-C	ERR211461	MALAWI
PT0048-C	ERR054078	MALAWI
PT0051-C	ERR054079	MALAWI
PT0052-C	ERR114392	MALAWI
PT0053-C	ERR072004	MALAWI
PT0054-C	ERR072001	MALAWI
PT0055-C	ERR072011	MALAWI
PT0056-C	ERR108410	MALAWI
PT0057-C	ERR114401	MALAWI
PT0058-C	ERR069573	MALAWI
PT0059-C	ERR108413	MALAWI
PT0060-C	ERR069568	MALAWI
PT0061-C	ERR114364	MALAWI
PT0062-C	ERR072010	MALAWI
PT0063-C	ERR114399	MALAWI
PT0064-C	ERR114403	MALAWI
PT0065-C	ERR114372	MALAWI
PT0066-C	ERR114360	MALAWI
PT0067-C	ERR114387	MALAWI
PT0068-C	ERR114353	MALAWI
PT0069-C	ERR069575	MALAWI
PT0070-C	ERR114368	MALAWI
PT0071-C	ERR114397	MALAWI
PT0072-C	ERR108417	MALAWI
PT0073-C	ERR114389	MALAWI
PT0074-C	ERR114370	MALAWI
PT0075-C	ERR114398	MALAWI
PT0076-C	ERR114373	MALAWI
PT0077-C	ERR108418	MALAWI
PT0077-Cx	ERR069567	MALAWI
PT0078-C	ERR211541	MALAWI
PT0078-Cx	ERR114361	MALAWI
PT0079-C	ERR108409	MALAWI
PT0080-C	ERR072003	MALAWI
PT0081-C	ERR114400	MALAWI
PT0082-C	ERR108419	MALAWI
PT0083-C	ERR069566	MALAWI
PT0084-C	ERR072008	MALAWI
PT0085-C	ERR114363	MALAWI
PT0086-C	ERR114394	MALAWI
PT0087-C	ERR114393	MALAWI
PT0088-C	ERR114386	MALAWI
PT0089-C	ERR108412	MALAWI
PT0090-C	ERR069564	MALAWI
PT0091-C	ERR072002	MALAWI
PT0092-C	ERR108408	MALAWI
PT0094-C	ERR114351	MALAWI
PT0095-C	ERR072006	MALAWI
PT0096-C	ERR114385	MALAWI
PT0097-C	ERR072007	MALAWI
PT0098-C	ERR072005	MALAWI
PT0099-C	ERR069574	MALAWI
PT0100-C	ERR108415	MALAWI
PT0101-C	ERR072012	MALAWI
PT0102-C	ERR108411	MALAWI
PT0103-C	ERR108414	MALAWI
PT0104-C	ERR069569	MALAWI
PT0105-C	ERR114402	MALAWI
PT0106-C	ERR114390	MALAWI
PT0107-C	ERR108416	MALAWI
PT0108-C	ERR114359	MALAWI
PT0109-C	ERR114395	MALAWI
PT0111-C	ERR114391	MALAWI
PT0112-C	ERR114396	MALAWI
PT0113-C	ERR072009	MALAWI
PT0114-C	ERR216489	MALAWI
PT0115-C	ERR216479	MALAWI
PT0117-C	ERR216607	MALAWI
PT0118-C	ERR216490	MALAWI
PT0119-C	ERR226422	MALAWI
PT0120-C	ERR216592	MALAWI
PT0120-Cx	ERR216480	MALAWI
PT0121-C	ERR226423	MALAWI
PT0122-C	ERR226424	MALAWI
PT0123-C	ERR226425	MALAWI
PT0124-C	ERR226426	MALAWI
PT0125-C	ERR216481	MALAWI
PT0126-C	ERR226427	MALAWI
PT0127-C	ERR216596	MALAWI
PT0129-C	ERR216482	MALAWI
PT0130-C	ERR226428	MALAWI
PT0131-C	ERR216597	MALAWI
PT0132-C	ERR226429	MALAWI
PT0133-C	ERR226430	MALAWI
PT0134-C	ERR216602	MALAWI
PT0135-C	ERR226431	MALAWI
PT0136-C	ERR216593	MALAWI
PT0137-C	ERR216603	MALAWI
PT0138-C	ERR216594	MALAWI
PT0139-C	ERR226432	MALAWI
PT0140-C	ERR216655	MALAWI
PT0141-C	ERR226433	MALAWI
PT0142-C	ERR216575	MALAWI
PT0143-C	ERR216576	MALAWI
PT0144-C	ERR216606	MALAWI
PT0145-C	ERR216577	MALAWI
PT0146-C	ERR216483	MALAWI
PT0147-C	ERR216610	MALAWI
PT0148-C	ERR216484	MALAWI
PT0149-C	ERR216485	MALAWI
PT0150-C	ERR216601	MALAWI
PT0152-C	ERR216595	MALAWI
PT0154-C	ERR234517	MALAWI
PT0154-Cx	ERR484640	MALAWI
PT0155-C	ERR216604	MALAWI
PT0156-C	ERR216578	MALAWI
PT0157-C	ERR216579	MALAWI
PT0158-C	ERR216580	MALAWI
PT0160-C	ERR216656	MALAWI
PT0161-C	ERR216581	MALAWI
PT0162-C	ERR216486	MALAWI
PT0165-C	ERR216605	MALAWI
PT0166-C	ERR216609	MALAWI
PT0168-C	ERR216583	MALAWI
PT0169-C	ERR216584	MALAWI
PT0170-C	ERR216600	MALAWI
PT0171-C	ERR216657	MALAWI
PT0172-C	ERR216585	MALAWI
PT0173-C	ERR216586	MALAWI
PT0174-C	ERR216599	MALAWI
PT0175-C	ERR216487	MALAWI
PT0176-C	ERR216598	MALAWI
PT0177-C	ERR216658	MALAWI
PT0178-C	ERR216587	MALAWI
PT0179-C	ERR216588	MALAWI
PT0180-C	ERR216589	MALAWI
PT0181-C	ERR216488	MALAWI
PT0182-C	ERR216590	MALAWI
PT0183-C	ERR216591	MALAWI
PT0184-C	ERR216608	MALAWI
PT0187-C	ERR248972	MALAWI
PT0187-Cx	ERR484570	MALAWI
PT0188-C	ERR248973	MALAWI
PT0188-Cx	ERR484571	MALAWI
PT0189-C	ERR237402	MALAWI
PT0189-Cx	ERR484679	MALAWI
PT0190-C	ERR237403	MALAWI
PT0190-Cx	ERR484680	MALAWI
PT0191-C	ERR237404	MALAWI
PT0191-Cx	ERR484681	MALAWI
PT0192-C	ERR248969	MALAWI
PT0192-Cx	ERR484567	MALAWI
PT0193-C	ERR237405	MALAWI
PT0193-Cx	ERR484682	MALAWI
PT0194-C	ERR237406	MALAWI
PT0194-Cx	ERR484683	MALAWI
PT0195-C	ERR237407	MALAWI
PT0195-Cx	ERR484684	MALAWI
PT0196-C	ERR248970	MALAWI
PT0196-Cx	ERR484568	MALAWI
PT0197-C	ERR237408	MALAWI
PT0197-Cx	ERR484685	MALAWI
PT0198-C	ERR248971	MALAWI
PT0198-Cx	ERR484569	MALAWI
PT0199-C	ERR237409	MALAWI
PT0199-Cx	ERR484686	MALAWI
PT0200-C	ERR237410	MALAWI
PT0200-Cx	ERR484687	MALAWI
PT0201-C	ERR237411	MALAWI
PT0201-Cx	ERR484688	MALAWI
PT0202-C	ERR237412	MALAWI
PT0202-Cx	ERR484689	MALAWI
PT0203-C	ERR237413	MALAWI
PT0203-Cx	ERR484690	MALAWI
PT0204-C	ERR237414	MALAWI
PT0204-Cx	ERR484691	MALAWI
PT0205-C	ERR237415	MALAWI
PT0205-Cx	ERR484692	MALAWI
PT0206-C	ERR237416	MALAWI
PT0206-Cx	ERR484693	MALAWI
PT0207-C	ERR237417	MALAWI
PT0207-Cx	ERR484694	MALAWI
PT0208-C	ERR237418	MALAWI
PT0208-Cx	ERR484695	MALAWI
PT0209-C	ERR237419	MALAWI
PT0209-Cx	ERR484696	MALAWI
PT0210-C	ERR237420	MALAWI
PT0210-Cx	ERR484697	MALAWI
PT0211-C	ERR237421	MALAWI
PT0211-Cx	ERR484698	MALAWI
PT0212-C	ERR237422	MALAWI
PT0212-Cx	ERR484699	MALAWI
PT0213-C	ERR237423	MALAWI
PT0213-Cx	ERR484700	MALAWI
PT0214-C	ERR237424	MALAWI
PT0214-Cx	ERR484701	MALAWI
PT0215-C	ERR237425	MALAWI
PT0215-Cx	ERR484702	MALAWI
PT0216-C	ERR237426	MALAWI
PT0216-Cx	ERR484703	MALAWI
PT0217-C	ERR237427	MALAWI
PT0217-Cx	ERR484704	MALAWI
PT0218-C	ERR237428	MALAWI
PT0218-Cx	ERR484705	MALAWI
PT0219-C	ERR237429	MALAWI
PT0219-Cx	ERR484706	MALAWI
PT0220-C	ERR237430	MALAWI
PT0220-Cx	ERR484707	MALAWI
PT0221-C	ERR237431	MALAWI
PT0221-Cx	ERR484708	MALAWI
PT0222-C	ERR237432	MALAWI
PT0222-Cx	ERR484709	MALAWI
PT0223-C	ERR237433	MALAWI
PT0223-Cx	ERR484710	MALAWI
PT0224-C	ERR237434	MALAWI
PT0224-Cx	ERR484711	MALAWI
PT0225-C	ERR234520	MALAWI
PT0225-Cx	ERR484643	MALAWI
PT0226-C	ERR237435	MALAWI
PT0226-Cx	ERR484712	MALAWI
PT0227-C	ERR237436	MALAWI
PT0227-Cx	ERR484713	MALAWI
PT0228-C	ERR237437	MALAWI
PT0228-Cx	ERR484714	MALAWI
PT0229-C	ERR237390	MALAWI
PT0229-C	ERR484536	MALAWI
PT0230-C	ERR237391	MALAWI
PT0230-Cx	ERR484537	MALAWI
PT0231-C	ERR237392	MALAWI
PT0231-Cx	ERR484538	MALAWI
PT0232-C	ERR234521	MALAWI
PT0232-Cx	ERR484644	MALAWI
PT0233-C	ERR237393	MALAWI
PT0233-Cx	ERR484539	MALAWI
PT0234-C	ERR237394	MALAWI
PT0234-Cx	ERR484540	MALAWI
PT0235-C	ERR234522	MALAWI
PT0235-Cx	ERR484645	MALAWI
PT0236-C	ERR237395	MALAWI
PT0236-Cx	ERR484541	MALAWI
PT0237-C	ERR234523	MALAWI
PT0237-Cx	ERR484646	MALAWI
PT0238-C	ERR237396	MALAWI
PT0238-Cx	ERR484542	MALAWI
PT0239-C	ERR237397	MALAWI
PT0239-Cx	ERR484543	MALAWI
PT0240-C	ERR234524	MALAWI
PT0240-Cx	ERR484647	MALAWI
PT0241-C	ERR237398	MALAWI
PT0241-Cx	ERR484544	MALAWI
PT0242-C	ERR237399	MALAWI
PT0242-Cx	ERR484545	MALAWI
PT0243-C	ERR237400	MALAWI
PT0243-Cx	ERR484546	MALAWI
PT0244-C	ERR237401	MALAWI
PT0244-Cx	ERR484547	MALAWI
PT0246-C	ERR234525	MALAWI
PT0246-Cx	ERR484648	MALAWI
PT0247-C	ERR248950	MALAWI
PT0247-Cx	ERR484548	MALAWI
PT0248-C	ERR248951	MALAWI
PT0248-Cx	ERR484549	MALAWI
PT0249-C	ERR248952	MALAWI
PT0249-Cx	ERR484550	MALAWI
PT0250-C	ERR248953	MALAWI
PT0250-Cx	ERR484551	MALAWI
PT0252-C	ERR248954	MALAWI
PT0252-Cx	ERR484552	MALAWI
PT0253-C	ERR234526	MALAWI
PT0253-Cx	ERR484649	MALAWI
PT0254-C	ERR248955	MALAWI
PT0254-Cx	ERR484553	MALAWI
PT0255-C	ERR248956	MALAWI
PT0255-Cx	ERR484554	MALAWI
PT0256-C	ERR248957	MALAWI
PT0256-Cx	ERR484555	MALAWI
PT0257-C	ERR248958	MALAWI
PT0257-Cx	ERR484556	MALAWI
PT0258-C	ERR234527	MALAWI
PT0258-Cx	ERR484650	MALAWI
PT0260-C	ERR234528	MALAWI
PT0260-Cx	ERR484651	MALAWI
PT0261-C	ERR248959	MALAWI
PT0261-Cx	ERR484557	MALAWI
PT0262-C	ERR248960	MALAWI
PT0262-Cx	ERR484558	MALAWI
PT0263-C	ERR234529	MALAWI
PT0263-Cx	ERR484652	MALAWI
PT0264-C	ERR248961	MALAWI
PT0264-Cx	ERR484559	MALAWI
PT0266-C	ERR263667	MALAWI
PT0269-C	ERR263668	MALAWI
PT0270-C	ERR234530	MALAWI
PT0270-Cx	ERR484653	MALAWI
PT0271-C	ERR234531	MALAWI
PT0271-Cx	ERR484654	MALAWI
PT0273-C	ERR263669	MALAWI
PT0274-C	ERR234532	MALAWI
PT0274-Cx	ERR484655	MALAWI
PT0275-C	ERR263670	MALAWI
PT0276-C	ERR234533	MALAWI
PT0276-Cx	ERR484656	MALAWI
PT0277-C	ERR263671	MALAWI
PT0279-C	ERR234534	MALAWI
PT0279-Cx	ERR484657	MALAWI
PT0280-C	ERR234535	MALAWI
PT0280-Cx	ERR484658	MALAWI
PT0281-C	ERR263672	MALAWI
PT0282-C	ERR234536	MALAWI
PT0282-Cx	ERR484659	MALAWI
PT0283-C	ERR263673	MALAWI
PT0284-C	ERR234537	MALAWI
PT0284-Cx	ERR484660	MALAWI
PT0285-C	ERR263674	MALAWI
PT0286-C	ERR263675	MALAWI
PT0287-C	ERR263676	MALAWI
PT0289-C	ERR263677	MALAWI
PT0290-C	ERR234538	MALAWI
PT0290-Cx	ERR484661	MALAWI
PT0291-C	ERR234539	MALAWI
PT0291-Cx	ERR484662	MALAWI
PT0292-C	ERR234540	MALAWI
PT0292-Cx	ERR484663	MALAWI
PT0294-C	ERR234541	MALAWI
PT0294-Cx	ERR484664	MALAWI
PT0295-C	ERR234542	MALAWI
PT0295-Cx	ERR484665	MALAWI
PT0296-C	ERR263678	MALAWI
PT0297-C	ERR248962	MALAWI
PT0297-Cx	ERR484560	MALAWI
PT0298-C	ERR248963	MALAWI
PT0298-Cx	ERR484561	MALAWI
PT0299-C	ERR248964	MALAWI
PT0299-Cx	ERR484562	MALAWI
PT0300-C	ERR234543	MALAWI
PT0300-Cx	ERR484666	MALAWI
PT0301-C	ERR234544	MALAWI
PT0301-Cx	ERR484667	MALAWI
PT0302-C	ERR248965	MALAWI
PT0302-Cx	ERR484563	MALAWI
PT0303-C	ERR248966	MALAWI
PT0303-Cx	ERR484564	MALAWI
PT0304-C	ERR234545	MALAWI
PT0304-Cx	ERR484668	MALAWI
PZ0001-CW	ERR063571	UGANDA
PZ0002-CW	ERR063572	UGANDA
PZ0003-CW	ERR063573	UGANDA
PZ0004-CW	ERR063574	UGANDA
PZ0005-C	ERR216467	UGANDA
PZ0006-CW	ERR063576	UGANDA
PZ0007-C	ERR063577	UGANDA
PZ0008-CW	ERR063578	UGANDA
PZ0009-C	ERR216471	UGANDA
PZ0010-CW	ERR063580	UGANDA
PZ0011-CW	ERR063581	UGANDA
PZ0015-C	ERR216476	UGANDA
QG0007-C	ERR404145	DR OF THE CONGO
QG0008-C	ERR404147	DR OF THE CONGO
QG0009-C	ERR404148	DR OF THE CONGO
QG0010-C	ERR404149	DR OF THE CONGO
QG0011-C	ERR404150	DR OF THE CONGO
QG0012-C	ERR404151	DR OF THE CONGO
QG0013-C	ERR404152	DR OF THE CONGO
QG0014-C	ERR404153	DR OF THE CONGO
QG0015-C	ERR404154	DR OF THE CONGO
QG0016-C	ERR404155	DR OF THE CONGO
QG0017-C	ERR404156	DR OF THE CONGO
QG0018-C	ERR404157	DR OF THE CONGO
QG0019-C	ERR404146	DR OF THE CONGO
QG0020-C	ERR404159	DR OF THE CONGO
QG0021-C	ERR404161	DR OF THE CONGO
QG0022-C	ERR404162	DR OF THE CONGO
QG0023-C	ERR404163	DR OF THE CONGO
QG0024-C	ERR404164	DR OF THE CONGO
QG0025-C	ERR404165	DR OF THE CONGO
QG0026-C	ERR404166	DR OF THE CONGO
QG0027-C	ERR404167	DR OF THE CONGO
QG0028-C	ERR404168	DR OF THE CONGO
QG0029-C	ERR404169	DR OF THE CONGO
QG0030-C	ERR404170	DR OF THE CONGO
QG0031-C	ERR404158	DR OF THE CONGO
QG0032-C	ERR404160	DR OF THE CONGO
QG0033-C	ERR377582	DR OF THE CONGO
QG0034-C	ERR377584	DR OF THE CONGO
QG0035-C	ERR377585	DR OF THE CONGO
QG0036-C	ERR377586	DR OF THE CONGO
QG0037-C	ERR377587	DR OF THE CONGO
QG0038-C	ERR377588	DR OF THE CONGO
QG0039-C	ERR377589	DR OF THE CONGO
QG0040-C	ERR377590	DR OF THE CONGO
QG0041-C	ERR377591	DR OF THE CONGO
QG0042-C	ERR377592	DR OF THE CONGO
QG0043-C	ERR377580	DR OF THE CONGO
QG0044-C	ERR377581	DR OF THE CONGO
QG0045-C	ERR377583	DR OF THE CONGO
QG0046-C	ERR417623	DR OF THE CONGO
QG0047-C	ERR417625	DR OF THE CONGO
QG0048-C	ERR417626	DR OF THE CONGO
QG0049-C	ERR417627	DR OF THE CONGO
QG0050-C	ERR417628	DR OF THE CONGO
QG0051-C	ERR417629	DR OF THE CONGO
QG0052-C	ERR417632	DR OF THE CONGO
QG0053-C	ERR417630	DR OF THE CONGO
QG0054-C	ERR417631	DR OF THE CONGO
QG0055-C	ERR417620	DR OF THE CONGO
QG0056-C	ERR417621	DR OF THE CONGO
QG0057-C	ERR417622	DR OF THE CONGO
QG0058-C	ERR417624	DR OF THE CONGO
QG0059-C	ERR377597	DR OF THE CONGO
QG0060-C	ERR377599	DR OF THE CONGO
QG0061-C	ERR377600	DR OF THE CONGO
QG0062-C	ERR377601	DR OF THE CONGO
QG0063-C	ERR377602	DR OF THE CONGO
QG0064-C	ERR377603	DR OF THE CONGO
QG0065-C	ERR377604	DR OF THE CONGO
QG0066-C	ERR377605	DR OF THE CONGO
QG0067-C	ERR377593	DR OF THE CONGO
QG0068-C	ERR377594	DR OF THE CONGO
QG0069-C	ERR377595	DR OF THE CONGO
QG0070-C	ERR377596	DR OF THE CONGO
QG0071-C	ERR377598	DR OF THE CONGO
QG0072-C	ERR377611	DR OF THE CONGO
QG0073-C	ERR377613	DR OF THE CONGO
QG0074-C	ERR377614	DR OF THE CONGO
QG0075-C	ERR377615	DR OF THE CONGO
QG0076-C	ERR377616	DR OF THE CONGO
QG0077-C	ERR377617	DR OF THE CONGO
QG0078-C	ERR377618	DR OF THE CONGO
QG0080-C	ERR377607	DR OF THE CONGO
QG0081-C	ERR377608	DR OF THE CONGO
QG0082-C	ERR377609	DR OF THE CONGO
QG0083-C	ERR377610	DR OF THE CONGO
QG0084-C	ERR377612	DR OF THE CONGO
QG0085-C	ERR377625	DR OF THE CONGO
QG0086-C	ERR377627	DR OF THE CONGO
QG0087-C	ERR377628	DR OF THE CONGO
QG0088-C	ERR377629	DR OF THE CONGO
QG0089-C	ERR377631	DR OF THE CONGO
QG0090-C	ERR377630	DR OF THE CONGO
QG0091-C	ERR377619	DR OF THE CONGO
QG0092-C	ERR377620	DR OF THE CONGO
QG0093-C	ERR377621	DR OF THE CONGO
QG0094-C	ERR377622	DR OF THE CONGO
QG0095-C	ERR377623	DR OF THE CONGO
QG0096-C	ERR377624	DR OF THE CONGO
QG0097-C	ERR377626	DR OF THE CONGO
QG0098-C	ERR377632	DR OF THE CONGO
QG0099-C	ERR377633	DR OF THE CONGO
QG0100-C	ERR377634	DR OF THE CONGO
QG0101-C	ERR377635	DR OF THE CONGO
QG0102-C	ERR377636	DR OF THE CONGO
QG0103-C	ERR377637	DR OF THE CONGO
QG0104-C	ERR377638	DR OF THE CONGO
QG0105-C	ERR377639	DR OF THE CONGO
QG0106-C	ERR377640	DR OF THE CONGO
QG0107-C	ERR377641	DR OF THE CONGO
QG0108-C	ERR377642	DR OF THE CONGO
QG0109-C	ERR377643	DR OF THE CONGO
QG0110-C	ERR377563	DR OF THE CONGO
QG0111-C	ERR377564	DR OF THE CONGO
QG0112-C	ERR377565	DR OF THE CONGO
QG0113-C	ERR377566	DR OF THE CONGO
QG0114-C	ERR377567	DR OF THE CONGO
QG0115-C	ERR377556	DR OF THE CONGO
QG0116-C	ERR377557	DR OF THE CONGO
QG0117-C	ERR377558	DR OF THE CONGO
QG0118-C	ERR377559	DR OF THE CONGO
QG0119-C	ERR377560	DR OF THE CONGO
QG0120-C	ERR377561	DR OF THE CONGO
QG0121-C	ERR377562	DR OF THE CONGO
QG0122-C	ERR377527	DR OF THE CONGO
QG0123-C	ERR377528	DR OF THE CONGO
QG0124-C	ERR377529	DR OF THE CONGO
QG0125-C	ERR377530	DR OF THE CONGO
QG0126-C	ERR377531	DR OF THE CONGO
QG0127-C	ERR377520	DR OF THE CONGO
QG0128-C	ERR377521	DR OF THE CONGO
QG0129-C	ERR377522	DR OF THE CONGO
QG0130-C	ERR377523	DR OF THE CONGO
QG0131-C	ERR377524	DR OF THE CONGO
QG0132-C	ERR377525	DR OF THE CONGO
QG0133-C	ERR377526	DR OF THE CONGO
QG0134-C	ERR377539	DR OF THE CONGO
QG0135-C	ERR377540	DR OF THE CONGO
QG0136-C	ERR377541	DR OF THE CONGO
QG0137-C	ERR377542	DR OF THE CONGO
QG0138-C	ERR377543	DR OF THE CONGO
QG0139-C	ERR377532	DR OF THE CONGO
QG0140-C	ERR377533	DR OF THE CONGO
QG0141-C	ERR377534	DR OF THE CONGO
QG0142-C	ERR377535	DR OF THE CONGO
QG0143-C	ERR377536	DR OF THE CONGO
QG0144-C	ERR377537	DR OF THE CONGO
QG0145-C	ERR377538	DR OF THE CONGO
QG0146-C	ERR388733	DR OF THE CONGO
QG0147-C	ERR388734	DR OF THE CONGO
QG0148-C	ERR388735	DR OF THE CONGO
QG0149-C	ERR388736	DR OF THE CONGO
QG0150-C	ERR388737	DR OF THE CONGO
QG0151-C	ERR388726	DR OF THE CONGO
QG0152-C	ERR388727	DR OF THE CONGO
QG0153-C	ERR388728	DR OF THE CONGO
QG0154-C	ERR388729	DR OF THE CONGO
QG0155-C	ERR388730	DR OF THE CONGO
QG0156-C	ERR388731	DR OF THE CONGO
QG0157-C	ERR388732	DR OF THE CONGO
QG0158-C	ERR377551	DR OF THE CONGO
QG0159-C	ERR377552	DR OF THE CONGO
QG0160-C	ERR377553	DR OF THE CONGO
QG0161-C	ERR377554	DR OF THE CONGO
QG0162-C	ERR377555	DR OF THE CONGO
QG0163-C	ERR377544	DR OF THE CONGO
QG0164-C	ERR377545	DR OF THE CONGO
QG0165-C	ERR377546	DR OF THE CONGO
QG0166-C	ERR377547	DR OF THE CONGO
QG0167-C	ERR377548	DR OF THE CONGO
QG0168-C	ERR377549	DR OF THE CONGO
QG0169-C	ERR377550	DR OF THE CONGO
QG0171-C	ERR377576	DR OF THE CONGO
QG0172-C	ERR377577	DR OF THE CONGO
QG0173-C	ERR377578	DR OF THE CONGO
QG0174-C	ERR377579	DR OF THE CONGO
QG0175-C	ERR377568	DR OF THE CONGO
QG0176-C	ERR377569	DR OF THE CONGO
QG0178-C	ERR377571	DR OF THE CONGO
QG0179-C	ERR377572	DR OF THE CONGO
QG0180-C	ERR377573	DR OF THE CONGO
QG0181-C	ERR377574	DR OF THE CONGO
QG0182-C	ERR426017	DR OF THE CONGO
QG0183-C	ERR404214	DR OF THE CONGO
QG0184-C	ERR426056	DR OF THE CONGO
QG0185-C	ERR426136	DR OF THE CONGO
QG0186-C	ERR426114	DR OF THE CONGO
QG0187-C	ERR426043	DR OF THE CONGO
QG0188-C	ERR426099	DR OF THE CONGO
QG0189-C	ERR404191	DR OF THE CONGO
QG0190-C	ERR404204	DR OF THE CONGO
QG0191-C	ERR404199	DR OF THE CONGO
QG0192-C	ERR426083	DR OF THE CONGO
QG0193-C	ERR404188	DR OF THE CONGO
QG0194-C	ERR404260	DR OF THE CONGO
QG0195-C	ERR426018	DR OF THE CONGO
QG0196-C	ERR404200	DR OF THE CONGO
QG0197-C	ERR404242	DR OF THE CONGO
QG0198-C	ERR426097	DR OF THE CONGO
QG0200-C	ERR404202	DR OF THE CONGO
QG0201-C	ERR426021	DR OF THE CONGO
QG0202-C	ERR426128	DR OF THE CONGO
QG0203-C	ERR404212	DR OF THE CONGO
QG0204-C	ERR426122	DR OF THE CONGO
QG0205-C	ERR404240	DR OF THE CONGO
QG0206-C	ERR426112	DR OF THE CONGO
QG0207-C	ERR426031	DR OF THE CONGO
QG0208-C	ERR426004	DR OF THE CONGO
QG0209-C	ERR404189	DR OF THE CONGO
QG0210-C	ERR426005	DR OF THE CONGO
QG0211-C	ERR426020	DR OF THE CONGO
QG0212-C	ERR404243	DR OF THE CONGO
QG0213-C	ERR404192	DR OF THE CONGO
QG0214-C	ERR426045	DR OF THE CONGO
QG0215-C	ERR426110	DR OF THE CONGO
QG0216-C	ERR404187	DR OF THE CONGO
QG0217-C	ERR404228	DR OF THE CONGO
QG0218-C	ERR426002	DR OF THE CONGO
QG0219-C	ERR426135	DR OF THE CONGO
QG0220-C	ERR426096	DR OF THE CONGO
QG0221-C	ERR426057	DR OF THE CONGO
QG0223-C	ERR426059	DR OF THE CONGO
QG0224-C	ERR426127	DR OF THE CONGO
QG0225-C	ERR426139	DR OF THE CONGO
QG0226-C	ERR404209	DR OF THE CONGO
QG0228-C	ERR426001	DR OF THE CONGO
QG0229-C	ERR426111	DR OF THE CONGO
QG0230-C	ERR426094	DR OF THE CONGO
QG0231-C	ERR426070	DR OF THE CONGO
QG0232-C	ERR426071	DR OF THE CONGO
QG0233-C	ERR426058	DR OF THE CONGO
QG0234-C	ERR404215	DR OF THE CONGO
QG0235-C	ERR426085	DR OF THE CONGO
QG0236-C	ERR426086	DR OF THE CONGO
QG0237-C	ERR404216	DR OF THE CONGO
QG0238-C	ERR426060	DR OF THE CONGO
QG0239-C	ERR426041	DR OF THE CONGO
QG0240-C	ERR426084	DR OF THE CONGO
QG0241-C	ERR426054	DR OF THE CONGO
QG0243-C	ERR426095	DR OF THE CONGO
QG0244-C	ERR426125	DR OF THE CONGO
QG0245-C	ERR426126	DR OF THE CONGO
QG0246-C	ERR426019	DR OF THE CONGO
QG0247-C	ERR426032	DR OF THE CONGO
QG0248-C	ERR426138	DR OF THE CONGO
QG0249-C	ERR404217	DR OF THE CONGO
QG0250-C	ERR426074	DR OF THE CONGO
QG0251-C	ERR404186	DR OF THE CONGO
QG0252-C	ERR426053	DR OF THE CONGO
QG0253-C	ERR426124	DR OF THE CONGO
QG0254-C	ERR426042	DR OF THE CONGO
QG0255-C	ERR426055	DR OF THE CONGO
QG0256-C	ERR404201	DR OF THE CONGO
QG0257-C	ERR426113	DR OF THE CONGO
QG0258-C	ERR426073	DR OF THE CONGO
QG0259-C	ERR426098	DR OF THE CONGO
QG0260-C	ERR426100	DR OF THE CONGO
QG0261-C	ERR426044	DR OF THE CONGO
QG0262-C	ERR404244	DR OF THE CONGO
QG0263-C	ERR426087	DR OF THE CONGO
QG0264-C	ERR426062	DR OF THE CONGO
QG0265-C	ERR404233	DR OF THE CONGO
QG0266-C	ERR404234	DR OF THE CONGO
QG0267-C	ERR404235	DR OF THE CONGO
QG0268-C	ERR404220	DR OF THE CONGO
QG0269-C	ERR426116	DR OF THE CONGO
QG0270-C	ERR404207	DR OF THE CONGO
QG0271-C	ERR404245	DR OF THE CONGO
QG0273-C	ERR404222	DR OF THE CONGO
QG0274-C	ERR426050	DR OF THE CONGO
QG0275-C	ERR426129	DR OF THE CONGO
QG0276-C	ERR426075	DR OF THE CONGO
QG0277-C	ERR404206	DR OF THE CONGO
QG0278-C	ERR404193	DR OF THE CONGO
QG0279-C	ERR404219	DR OF THE CONGO
QG0280-C	ERR404195	DR OF THE CONGO
QG0281-C	ERR426117	DR OF THE CONGO
QG0282-C	ERR426063	DR OF THE CONGO
QG0284-C	ERR404247	DR OF THE CONGO
QG0285-C	ERR426049	DR OF THE CONGO
QG0286-C	ERR426078	DR OF THE CONGO
QG0287-C	ERR426061	DR OF THE CONGO
QG0288-C	ERR404205	DR OF THE CONGO
QG0289-C	ERR426007	DR OF THE CONGO
QG0290-C	ERR404194	DR OF THE CONGO
QG0291-C	ERR426008	DR OF THE CONGO
QG0292-C	ERR426009	DR OF THE CONGO
QG0293-C	ERR426010	DR OF THE CONGO
QG0294-C	ERR426089	DR OF THE CONGO
QG0295-C	ERR426090	DR OF THE CONGO
QG0296-C	ERR426143	DR OF THE CONGO
QG0297-C	ERR426104	DR OF THE CONGO
QG0298-C	ERR404196	DR OF THE CONGO
QG0299-C	ERR404232	DR OF THE CONGO
QG0300-C	ERR426006	DR OF THE CONGO
QJ0001-C	ERR246574	NIGERIA
QJ0001-C	ERR484597	NIGERIA
QJ0002-C	ERR246575	NIGERIA
QJ0002-C	ERR484598	NIGERIA
QJ0003-C	ERR246576	NIGERIA
QJ0003-C	ERR484599	NIGERIA
QJ0004-C	ERR426142	NIGERIA
QJ0005-C	ERR426048	NIGERIA
QP0001-C	ERR562878	CAMEROON
QP0002-C	ERR562854	CAMEROON
QP0003-C	ERR580560	CAMEROON
QP0004-C	ERR562866	CAMEROON
QP0005-C	ERR580562	CAMEROON
QP0007-C	ERR580563	CAMEROON
QP0010-C	ERR562834	CAMEROON
QP0012-C	ERR562843	CAMEROON
QP0015-C	ERR580561	CAMEROON
QP0017-C	ERR580585	CAMEROON
QP0018-C	ERR562830	CAMEROON
QP0019-C	ERR562831	CAMEROON
QP0022-C	ERR580588	CAMEROON
QP0023-C	ERR562870	CAMEROON
QP0028-C	ERR562819	CAMEROON
QP0029-C	ERR562842	CAMEROON
QP0031-C	ERR562881	CAMEROON
QP0032-C	ERR580551	CAMEROON
QP0033-C	ERR580553	CAMEROON
QP0034-C	ERR580564	CAMEROON
QP0038-C	ERR562818	CAMEROON
QP0040-C	ERR562820	CAMEROON
QP0042-C	ERR580550	CAMEROON
QP0043-C	ERR562869	CAMEROON
QP0047-C	ERR562835	CAMEROON
QP0050-C	ERR562880	CAMEROON
QP0055-C	ERR580587	CAMEROON
QP0057-C	ERR562823	CAMEROON
QP0061-C	ERR580547	CAMEROON
QP0064-C	ERR562821	CAMEROON
QP0065-C	ERR580586	CAMEROON
QP0066-C	ERR562868	CAMEROON
QP0068-C	ERR580552	CAMEROON
QP0069-C	ERR562824	CAMEROON
QP0071-C	ERR580589	CAMEROON
QP0072-C	ERR580565	CAMEROON
QP0073-C	ERR580548	CAMEROON
QP0074-C	ERR580549	CAMEROON
QP0076-C	ERR580573	CAMEROON
QP0077-C	ERR562867	CAMEROON
QP0079-C	ERR562832	CAMEROON
QP0080-C	ERR562833	CAMEROON
QP0084-C	ERR580554	CAMEROON
QP0085-C	ERR562879	CAMEROON
QP0090-C	ERR562822	CAMEROON
QP0091-C	ERR562882	CAMEROON
QP0094-C	ERR562883	CAMEROON
QP0099-C	ERR580555	CAMEROON
QP0100-C	ERR580576	CAMEROON
QP0103-C	ERR580557	CAMEROON
QP0108-C	ERR580590	CAMEROON
QP0110-C	ERR562846	CAMEROON
QP0111-C	ERR562836	CAMEROON
QP0113-C	ERR580577	CAMEROON
QP0114-C	ERR580568	CAMEROON
QP0115-C	ERR580558	CAMEROON
QP0116-C	ERR562887	CAMEROON
QP0118-C	ERR580559	CAMEROON
QP0120-C	ERR562844	CAMEROON
QP0122-C	ERR580566	CAMEROON
QP0123-C	ERR580556	CAMEROON
QP0124-C	ERR580591	CAMEROON
QP0125-C	ERR562825	CAMEROON
QP0126-C	ERR562872	CAMEROON
QP0128-C	ERR580593	CAMEROON
QP0131-C	ERR580574	CAMEROON
QP0136-C	ERR562871	CAMEROON
QP0137-C	ERR562826	CAMEROON
QP0138-C	ERR580540	CAMEROON
QP0142-C	ERR562828	CAMEROON
QP0144-C	ERR562845	CAMEROON
QP0146-C	ERR562856	CAMEROON
QP0148-C	ERR562837	CAMEROON
QP0149-C	ERR580539	CAMEROON
QP0150-C	ERR562859	CAMEROON
QP0151-C	ERR562885	CAMEROON
QP0153-C	ERR562827	CAMEROON
QP0154-C	ERR562848	CAMEROON
QP0156-C	ERR580534	CAMEROON
QP0157-C	ERR580536	CAMEROON
QP0158-C	ERR580537	CAMEROON
QP0159-C	ERR562858	CAMEROON
QP0163-C	ERR562886	CAMEROON
QP0165-C	ERR580541	CAMEROON
QP0168-C	ERR580535	CAMEROON
QP0169-C	ERR562855	CAMEROON
QP0170-C	ERR562857	CAMEROON
QP0171-C	ERR580567	CAMEROON
QP0172-C	ERR580592	CAMEROON
QP0174-C	ERR580569	CAMEROON
QP0178-C	ERR562861	CAMEROON
QP0179-C	ERR580575	CAMEROON
QP0184-C	ERR580538	CAMEROON
QP0185-C	ERR562847	CAMEROON
QP0186-C	ERR562873	CAMEROON
QP0187-C	ERR562860	CAMEROON
QP0189-C	ERR562874	CAMEROON
QP0193-C	ERR562889	CAMEROON
QP0194-C	ERR562875	CAMEROON
QP0195-C	ERR580581	CAMEROON
QP0196-C	ERR562863	CAMEROON
QP0198-C	ERR580546	CAMEROON
QP0199-C	ERR562853	CAMEROON
QP0200-C	ERR580584	CAMEROON
QP0201-C	ERR562888	CAMEROON
QP0204-C	ERR562839	CAMEROON
QP0205-C	ERR562840	CAMEROON
QP0206-C	ERR580571	CAMEROON
QP0207-C	ERR562851	CAMEROON
QP0208-C	ERR562852	CAMEROON
QP0209-C	ERR562864	CAMEROON
QP0210-C	ERR562877	CAMEROON
QP0212-C	ERR562865	CAMEROON
QP0213-C	ERR562838	CAMEROON
QP0214-C	ERR562849	CAMEROON
QP0215-C	ERR562862	CAMEROON
QP0216-C	ERR562850	CAMEROON
QP0217-C	ERR580570	CAMEROON
QP0218-C	ERR562876	CAMEROON
QP0219-C	ERR580572	CAMEROON
QP0220-C	ERR580596	CAMEROON
QP0223-C	ERR580583	CAMEROON
QP0226-C	ERR580578	CAMEROON
QP0227-C	ERR580579	CAMEROON
QP0228-C	ERR580543	CAMEROON
QP0229-C	ERR562841	CAMEROON
QP0231-C	ERR580594	CAMEROON
QP0233-C	ERR580582	CAMEROON
QP0235-C	ERR562829	CAMEROON
QP0238-C	ERR580542	CAMEROON
QP0239-C	ERR580580	CAMEROON
QP0240-C	ERR580544	CAMEROON
QP0241-C	ERR580545	CAMEROON
QP0243-C	ERR580595	CAMEROON

### Sheet: Sheet2
note, raw file on LL is AfricaSubset_HathawayDownload_Metadata_forAll_SRAs.tab.txt
