## Supplemental Table 2 for "The Impact of Antimalarial Resistance on the Genetic Structure of *Plasmodium falciparum* in the DRC"

### Sheet: Sheet1
gene	chrom	pos	mut_name	overall	DRC	DRC_west	DRC_east	Ghana	Uganda	Zambia
atp6	chr1	266846	K776N	1/452 ( 0.2%)	1/342 ( 0.3%)	1/138 ( 0.7%)	0/204 ( 0.0%)	0/24 ( 0.0%)	0/41 ( 0.0%)	0/45 ( 0.0%)
atp6	chr1	266874	K767I	1/452 ( 0.2%)	1/342 ( 0.3%)	1/138 ( 0.7%)	0/204 ( 0.0%)	0/24 ( 0.0%)	0/41 ( 0.0%)	0/45 ( 0.0%)
atp6	chr1	266920	N752D	1/452 ( 0.2%)	1/342 ( 0.3%)	0/138 ( 0.0%)	1/204 ( 0.5%)	0/24 ( 0.0%)	0/41 ( 0.0%)	0/45 ( 0.0%)
atp6	chr1	266935	H747Y	1/452 ( 0.2%)	1/342 ( 0.3%)	1/138 ( 0.7%)	0/204 ( 0.0%)	0/24 ( 0.0%)	0/41 ( 0.0%)	0/45 ( 0.0%)
atp6	chr1	266967	R736C	4/452 ( 0.9%)	4/342 ( 1.2%)	2/138 ( 1.4%)	2/204 ( 1.0%)	0/24 ( 0.0%)	0/41 ( 0.0%)	0/45 ( 0.0%)
atp6	chr1	266967	R736H	1/452 ( 0.2%)	1/342 ( 0.3%)	0/138 ( 0.0%)	1/204 ( 0.5%)	0/24 ( 0.0%)	0/41 ( 0.0%)	0/45 ( 0.0%)
atp6	chr1	267007	I723V	5/452 ( 1.1%)	1/342 ( 0.3%)	1/138 ( 0.7%)	0/204 ( 0.0%)	1/24 ( 4.2%)	3/41 ( 7.3%)	0/45 ( 0.0%)
atp6	chr1	267243	N644I	1/452 ( 0.2%)	1/342 ( 0.3%)	1/138 ( 0.7%)	0/204 ( 0.0%)	0/24 ( 0.0%)	0/41 ( 0.0%)	0/45 ( 0.0%)
atp6	chr1	267247	E643Q	4/452 ( 0.9%)	4/342 ( 1.2%)	3/138 ( 2.2%)	1/204 ( 0.5%)	0/24 ( 0.0%)	0/41 ( 0.0%)	0/45 ( 0.0%)
atp6	chr1	267257	G639D	9/452 ( 2.0%)	6/342 ( 1.8%)	4/138 ( 2.9%)	2/204 ( 1.0%)	0/24 ( 0.0%)	3/41 ( 7.3%)	0/45 ( 0.0%)
atp6	chr1	267286	A630S	4/452 ( 0.9%)	3/342 ( 0.9%)	2/138 ( 1.4%)	1/204 ( 0.5%)	0/24 ( 0.0%)	0/41 ( 0.0%)	1/45 ( 2.2%)
atp6	chr1	267306	A623E	2/452 ( 0.4%)	1/342 ( 0.3%)	0/138 ( 0.0%)	1/204 ( 0.5%)	0/24 ( 0.0%)	1/41 ( 2.4%)	0/45 ( 0.0%)
atp6	chr1	267308	Q622H	1/452 ( 0.2%)	1/342 ( 0.3%)	1/138 ( 0.7%)	0/204 ( 0.0%)	0/24 ( 0.0%)	0/41 ( 0.0%)	0/45 ( 0.0%)
atp6	chr1	267337	A613T	2/452 ( 0.4%)	1/342 ( 0.3%)	1/138 ( 0.7%)	0/204 ( 0.0%)	0/24 ( 0.0%)	1/41 ( 2.4%)	0/45 ( 0.0%)
atp6	chr1	267382	H598Y	2/452 ( 0.4%)	2/342 ( 0.6%)	0/138 ( 0.0%)	2/204 ( 1.0%)	0/24 ( 0.0%)	0/41 ( 0.0%)	0/45 ( 0.0%)
atp6	chr1	267457	V573I	1/452 ( 0.2%)	1/342 ( 0.3%)	0/138 ( 0.0%)	1/204 ( 0.5%)	0/24 ( 0.0%)	0/41 ( 0.0%)	0/45 ( 0.0%)
atp6	chr1	267467	N569K	109/452 (24.1%)	75/342 (21.9%)	26/138 (18.8%)	49/204 (24.0%)	4/24 ( 16.7%)	17/41 ( 41.5%)	13/45 ( 28.9%)
atp6	chr1	267541	H545Y	1/452 ( 0.2%)	1/342 ( 0.3%)	0/138 ( 0.0%)	1/204 ( 0.5%)	0/24 ( 0.0%)	0/41 ( 0.0%)	0/45 ( 0.0%)
atp6	chr1	267762	A471V	1/452 ( 0.2%)	1/342 ( 0.3%)	1/138 ( 0.7%)	0/204 ( 0.0%)	0/24 ( 0.0%)	0/41 ( 0.0%)	0/45 ( 0.0%)
atp6	chr1	267765	G470D	1/452 ( 0.2%)	1/342 ( 0.3%)	1/138 ( 0.7%)	0/204 ( 0.0%)	0/24 ( 0.0%)	0/41 ( 0.0%)	0/45 ( 0.0%)
atp6	chr1	267794	N460H	1/452 ( 0.2%)	0/342 ( 0.0%)	0/138 ( 0.0%)	0/204 ( 0.0%)	0/24 ( 0.0%)	1/41 ( 2.4%)	0/45 ( 0.0%)
atp6	chr1	267840	F445Y	2/452 ( 0.4%)	2/342 ( 0.6%)	0/138 ( 0.0%)	2/204 ( 1.0%)	0/24 ( 0.0%)	0/41 ( 0.0%)	0/45 ( 0.0%)
atp6	chr1	267867	D436G	1/452 ( 0.2%)	1/342 ( 0.3%)	0/138 ( 0.0%)	1/204 ( 0.5%)	0/24 ( 0.0%)	0/41 ( 0.0%)	0/45 ( 0.0%)
atp6	chr1	267882	E431K	69/452 (15.3%)	58/342 (17.0%)	26/138 (18.8%)	32/204 (15.7%)	4/24 ( 16.7%)	4/41 ( 9.8%)	3/45 ( 6.7%)
atp6	chr1	267882	E431V	1/452 ( 0.2%)	1/342 ( 0.3%)	0/138 ( 0.0%)	1/204 ( 0.5%)	0/24 ( 0.0%)	0/41 ( 0.0%)	0/45 ( 0.0%)
atp6	chr1	267948	G409D	1/452 ( 0.2%)	1/342 ( 0.3%)	1/138 ( 0.7%)	0/204 ( 0.0%)	0/24 ( 0.0%)	0/41 ( 0.0%)	0/45 ( 0.0%)
atp6	chr1	267970	L402V	32/452 ( 7.1%)	28/342 ( 8.2%)	14/138 (10.1%)	14/204 ( 6.9%)	3/24 ( 12.5%)	0/41 ( 0.0%)	1/45 ( 2.2%)
atp6	chr1	268000	D392N	1/452 ( 0.2%)	1/342 ( 0.3%)	0/138 ( 0.0%)	1/204 ( 0.5%)	0/24 ( 0.0%)	0/41 ( 0.0%)	0/45 ( 0.0%)
atp6	chr1	268114	V354I	1/452 ( 0.2%)	0/342 ( 0.0%)	0/138 ( 0.0%)	0/204 ( 0.0%)	0/24 ( 0.0%)	1/41 ( 2.4%)	0/45 ( 0.0%)
atp6	chr1	268447	H243Y	3/452 ( 0.7%)	3/342 ( 0.9%)	2/138 ( 1.4%)	1/204 ( 0.5%)	0/24 ( 0.0%)	0/41 ( 0.0%)	0/45 ( 0.0%)
dhfr-ts	chr4	748239	N51I	375/452 (83.0%)	272/342 (79.5%)	112/138 (81.2%)	160/204 (78.4%)	18/24 ( 75.0%)	41/41 (100.0%)	44/45 ( 97.8%)
dhfr-ts	chr4	748262	C59R	322/452 (71.2%)	216/342 (63.2%)	87/138 (63.0%)	129/204 (63.2%)	23/24 ( 95.8%)	39/41 ( 95.1%)	44/45 ( 97.8%)
dhfr-ts	chr4	748410	S108N	442/452 (97.8%)	332/342 (97.1%)	134/138 (97.1%)	198/204 (97.1%)	24/24 (100.0%)	41/41 (100.0%)	45/45 (100.0%)
dhfr-ts	chr4	748577	I164L	14/452 ( 3.1%)	2/342 ( 0.6%)	0/138 ( 0.0%)	2/204 ( 1.0%)	0/24 ( 0.0%)	12/41 ( 29.3%)	0/45 ( 0.0%)
mdr1	chr5	958145	N86Y	56/452 (12.4%)	49/342 (14.3%)	26/138 (18.8%)	23/204 (11.3%)	4/24 ( 16.7%)	3/41 ( 7.3%)	0/45 ( 0.0%)
mdr1	chr5	958228	S113R	2/452 ( 0.4%)	2/342 ( 0.6%)	2/138 ( 1.4%)	0/204 ( 0.0%)	0/24 ( 0.0%)	0/41 ( 0.0%)	0/45 ( 0.0%)
mdr1	chr5	958392	T168M	2/452 ( 0.4%)	2/342 ( 0.6%)	1/138 ( 0.7%)	1/204 ( 0.5%)	0/24 ( 0.0%)	0/41 ( 0.0%)	0/45 ( 0.0%)
mdr1	chr5	958440	Y184F	169/452 (37.4%)	125/342 (36.5%)	55/138 (39.9%)	70/204 (34.3%)	14/24 ( 58.3%)	13/41 ( 31.7%)	17/45 ( 37.8%)
mdr1	chr5	958484	T199S	6/452 ( 1.3%)	0/342 ( 0.0%)	0/138 ( 0.0%)	0/204 ( 0.0%)	0/24 ( 0.0%)	6/41 ( 14.6%)	0/45 ( 0.0%)
mdr1	chr5	958554	T222I	1/452 ( 0.2%)	1/342 ( 0.3%)	0/138 ( 0.0%)	1/204 ( 0.5%)	0/24 ( 0.0%)	0/41 ( 0.0%)	0/45 ( 0.0%)
mdr1	chr5	958584	S232Y	12/452 ( 2.7%)	12/342 ( 3.5%)	7/138 ( 5.1%)	5/204 ( 2.5%)	0/24 ( 0.0%)	0/41 ( 0.0%)	0/45 ( 0.0%)
mdr1	chr5	958654	N255K	1/452 ( 0.2%)	1/342 ( 0.3%)	1/138 ( 0.7%)	0/204 ( 0.0%)	0/24 ( 0.0%)	0/41 ( 0.0%)	0/45 ( 0.0%)
mdr1	chr5	958941	N351S	1/452 ( 0.2%)	1/342 ( 0.3%)	1/138 ( 0.7%)	0/204 ( 0.0%)	0/24 ( 0.0%)	0/41 ( 0.0%)	0/45 ( 0.0%)
mdr1	chr5	959000	T371A	1/452 ( 0.2%)	1/342 ( 0.3%)	0/138 ( 0.0%)	1/204 ( 0.5%)	0/24 ( 0.0%)	0/41 ( 0.0%)	0/45 ( 0.0%)
mdr1	chr5	960989	S1034C	1/452 ( 0.2%)	1/342 ( 0.3%)	0/138 ( 0.0%)	1/204 ( 0.5%)	0/24 ( 0.0%)	0/41 ( 0.0%)	0/45 ( 0.0%)
mdr1	chr5	961133	S1082A	1/452 ( 0.2%)	0/342 ( 0.0%)	0/138 ( 0.0%)	0/204 ( 0.0%)	0/24 ( 0.0%)	1/41 ( 2.4%)	0/45 ( 0.0%)
mdr1	chr5	961459	D1190E	1/452 ( 0.2%)	1/342 ( 0.3%)	0/138 ( 0.0%)	1/204 ( 0.5%)	0/24 ( 0.0%)	0/41 ( 0.0%)	0/45 ( 0.0%)
mdr1	chr5	961478	Y1197N	1/452 ( 0.2%)	1/342 ( 0.3%)	0/138 ( 0.0%)	1/204 ( 0.5%)	0/24 ( 0.0%)	0/41 ( 0.0%)	0/45 ( 0.0%)
mdr1	chr5	961625	D1246Y	20/452 ( 4.4%)	10/342 ( 2.9%)	5/138 ( 3.6%)	5/204 ( 2.5%)	0/24 ( 0.0%)	10/41 ( 24.4%)	0/45 ( 0.0%)
crt	chr7	403493	G32D	1/452 ( 0.2%)	1/342 ( 0.3%)	0/138 ( 0.0%)	1/204 ( 0.5%)	0/24 ( 0.0%)	0/41 ( 0.0%)	0/45 ( 0.0%)
crt	chr7	403620	M74I	137/452 (30.3%)	98/342 (28.7%)	52/138 (37.7%)	46/204 (22.5%)	4/24 ( 16.7%)	35/41 ( 85.4%)	0/45 ( 0.0%)
crt	chr7	403621	N75E	137/452 (30.3%)	98/342 (28.7%)	52/138 (37.7%)	46/204 (22.5%)	4/24 ( 16.7%)	35/41 ( 85.4%)	0/45 ( 0.0%)
crt	chr7	403625	K76T	137/452 (30.3%)	98/342 (28.7%)	52/138 (37.7%)	46/204 (22.5%)	4/24 ( 16.7%)	35/41 ( 85.4%)	0/45 ( 0.0%)
crt	chr7	404306	G186V	1/452 ( 0.2%)	1/342 ( 0.3%)	0/138 ( 0.0%)	1/204 ( 0.5%)	0/24 ( 0.0%)	0/41 ( 0.0%)	0/45 ( 0.0%)
crt	chr7	404407	A220S	127/452 (28.1%)	84/342 (24.6%)	44/138 (31.9%)	40/204 (19.6%)	2/24 ( 8.3%)	41/41 (100.0%)	0/45 ( 0.0%)
crt	chr7	405359	F325C	2/452 ( 0.4%)	2/342 ( 0.6%)	0/138 ( 0.0%)	2/204 ( 1.0%)	0/24 ( 0.0%)	0/41 ( 0.0%)	0/45 ( 0.0%)
crt	chr7	405362	N326S	6/452 ( 1.3%)	6/342 ( 1.8%)	1/138 ( 0.7%)	5/204 ( 2.5%)	0/24 ( 0.0%)	0/41 ( 0.0%)	0/45 ( 0.0%)
crt	chr7	405600	I356T	32/452 ( 7.1%)	32/342 ( 9.4%)	29/138 (21.0%)	3/204 ( 1.5%)	0/24 ( 0.0%)	0/41 ( 0.0%)	0/45 ( 0.0%)
pib7	chr7	896745	L1512F	1/452 ( 0.2%)	1/342 ( 0.3%)	1/138 ( 0.7%)	0/204 ( 0.0%)	0/24 ( 0.0%)	0/41 ( 0.0%)	0/45 ( 0.0%)
dhps	chr8	549681	S436A	68/452 (15.0%)	59/342 (17.3%)	39/138 (28.3%)	20/204 ( 9.8%)	9/24 ( 37.5%)	0/41 ( 0.0%)	0/45 ( 0.0%)
dhps	chr8	549685	G437A	121/452 (26.8%)	112/342 (32.7%)	38/138 (27.5%)	74/204 (36.3%)	1/24 ( 4.2%)	0/41 ( 0.0%)	8/45 ( 17.8%)
dhps	chr8	549993	K540E	115/452 (25.4%)	58/342 (17.0%)	13/138 ( 9.4%)	45/204 (22.1%)	0/24 ( 0.0%)	35/41 ( 85.4%)	22/45 ( 48.9%)
dhps	chr8	550117	A581G	37/452 ( 8.2%)	21/342 ( 6.1%)	3/138 ( 2.2%)	18/204 ( 8.8%)	0/24 ( 0.0%)	14/41 ( 34.1%)	2/45 ( 4.4%)
dhps	chr8	550212	A613S	1/452 ( 0.2%)	0/342 ( 0.0%)	0/138 ( 0.0%)	0/204 ( 0.0%)	1/24 ( 4.2%)	0/41 ( 0.0%)	0/45 ( 0.0%)
fd	chr13	748395	D193Y	2/452 ( 0.4%)	1/342 ( 0.3%)	0/138 ( 0.0%)	1/204 ( 0.5%)	0/24 ( 0.0%)	1/41 ( 2.4%)	0/45 ( 0.0%)
fd	chr13	748482	Q164E	2/452 ( 0.4%)	2/342 ( 0.6%)	0/138 ( 0.0%)	2/204 ( 1.0%)	0/24 ( 0.0%)	0/41 ( 0.0%)	0/45 ( 0.0%)
k13	chr13	1725235	Y588F	1/452 ( 0.2%)	1/342 ( 0.3%)	1/138 ( 0.7%)	0/204 ( 0.0%)	0/24 ( 0.0%)	0/41 ( 0.0%)	0/45 ( 0.0%)
k13	chr13	1725404	C532S	1/452 ( 0.2%)	1/342 ( 0.3%)	0/138 ( 0.0%)	1/204 ( 0.5%)	0/24 ( 0.0%)	0/41 ( 0.0%)	0/45 ( 0.0%)
k13	chr13	1726226	L258M	3/452 ( 0.7%)	3/342 ( 0.9%)	0/138 ( 0.0%)	3/204 ( 1.5%)	0/24 ( 0.0%)	0/41 ( 0.0%)	0/45 ( 0.0%)
k13	chr13	1726234	R255K	5/452 ( 1.1%)	4/342 ( 1.2%)	3/138 ( 2.2%)	1/204 ( 0.5%)	0/24 ( 0.0%)	0/41 ( 0.0%)	1/45 ( 2.2%)
k13	chr13	1726431	K189N	5/452 ( 1.1%)	4/342 ( 1.2%)	3/138 ( 2.2%)	1/204 ( 0.5%)	0/24 ( 0.0%)	0/41 ( 0.0%)	1/45 ( 2.2%)
k13	chr13	1726431	K189T	67/452 (14.8%)	51/342 (14.9%)	26/138 (18.8%)	25/204 (12.3%)	13/24 ( 54.2%)	0/41 ( 0.0%)	3/45 ( 6.7%)
k13	chr13	1726454	S182T	2/452 ( 0.4%)	0/342 ( 0.0%)	0/138 ( 0.0%)	0/204 ( 0.0%)	0/24 ( 0.0%)	1/41 ( 2.4%)	1/45 ( 2.2%)
k13	chr13	1726486	F171Y	1/452 ( 0.2%)	1/342 ( 0.3%)	0/138 ( 0.0%)	1/204 ( 0.5%)	0/24 ( 0.0%)	0/41 ( 0.0%)	0/45 ( 0.0%)
k13	chr13	1726553	T149S	2/452 ( 0.4%)	1/342 ( 0.3%)	0/138 ( 0.0%)	1/204 ( 0.5%)	1/24 ( 4.2%)	0/41 ( 0.0%)	0/45 ( 0.0%)
k13	chr13	1726564	A145E	1/452 ( 0.2%)	1/342 ( 0.3%)	1/138 ( 0.7%)	0/204 ( 0.0%)	0/24 ( 0.0%)	0/41 ( 0.0%)	0/45 ( 0.0%)
k13	chr13	1726592	H136N	1/452 ( 0.2%)	1/342 ( 0.3%)	0/138 ( 0.0%)	1/204 ( 0.5%)	0/24 ( 0.0%)	0/41 ( 0.0%)	0/45 ( 0.0%)
k13	chr13	1726626	K124N	1/452 ( 0.2%)	1/342 ( 0.3%)	0/138 ( 0.0%)	1/204 ( 0.5%)	0/24 ( 0.0%)	0/41 ( 0.0%)	0/45 ( 0.0%)
k13	chr13	1726663	G112E	2/452 ( 0.4%)	1/342 ( 0.3%)	0/138 ( 0.0%)	1/204 ( 0.5%)	0/24 ( 0.0%)	0/41 ( 0.0%)	1/45 ( 2.2%)
k13	chr13	1726751	V83I	1/452 ( 0.2%)	1/342 ( 0.3%)	0/138 ( 0.0%)	1/204 ( 0.5%)	0/24 ( 0.0%)	0/41 ( 0.0%)	0/45 ( 0.0%)
mdr2	chr14	1956202	I492V	105/452 (23.2%)	73/342 (21.3%)	31/138 (22.5%)	42/204 (20.6%)	5/24 ( 20.8%)	13/41 ( 31.7%)	14/45 ( 31.1%)
mdr2	chr14	1956408	F423Y	142/452 (31.4%)	103/342 (30.1%)	39/138 (28.3%)	64/204 (31.4%)	7/24 ( 29.2%)	15/41 ( 36.6%)	17/45 ( 37.8%)
PF3D7-1451200	chr14	2098394	D154V	2/452 ( 0.4%)	2/342 ( 0.6%)	2/138 ( 1.4%)	0/204 ( 0.0%)	0/24 ( 0.0%)	0/41 ( 0.0%)	0/45 ( 0.0%)
PF3D7-1451200	chr14	2098413	L148F	1/452 ( 0.2%)	1/342 ( 0.3%)	0/138 ( 0.0%)	1/204 ( 0.5%)	0/24 ( 0.0%)	0/41 ( 0.0%)	0/45 ( 0.0%)
PF3D7-1451200	chr14	2098581	V92L	1/452 ( 0.2%)	1/342 ( 0.3%)	0/138 ( 0.0%)	1/204 ( 0.5%)	0/24 ( 0.0%)	0/41 ( 0.0%)	0/45 ( 0.0%)
PF3D7-1451200	chr14	2098642	N71I	1/452 ( 0.2%)	1/342 ( 0.3%)	0/138 ( 0.0%)	1/204 ( 0.5%)	0/24 ( 0.0%)	0/41 ( 0.0%)	0/45 ( 0.0%)
PF3D7-1451200	chr14	2098679	L59H	1/452 ( 0.2%)	1/342 ( 0.3%)	0/138 ( 0.0%)	1/204 ( 0.5%)	0/24 ( 0.0%)	0/41 ( 0.0%)	0/45 ( 0.0%)
PF3D7-1451200	chr14	2098689	V56L	1/452 ( 0.2%)	0/342 ( 0.0%)	0/138 ( 0.0%)	0/204 ( 0.0%)	0/24 ( 0.0%)	0/41 ( 0.0%)	1/45 ( 2.2%)
